# WEE1 kinase inhibition triggers severe chromosome pulverization in aneuploid cells

**DOI:** 10.1101/2023.09.19.558475

**Authors:** Maria M. Haykal, Sylvie Rodrigues-Ferreira, Clara Nahmias

## Abstract

Aneuploidy, a hallmark of cancer, is a prominent feature associated with poor prognosis in breast cancer. Here, we screened a panel of cell cycle kinase inhibitors to identify novel targets for highly aneuploid breast cancers. We show that increasing aneuploidy in breast cancer cells sensitizes to the inhibition of WEE1 kinase. Upon exposure to WEE1 inhibitor, aneuploid cells exhibit aberrant mitosis characterized by the detachment of centromere proteins from centromeric DNA and pulverization of chromosomes. The occurrence of such phenotype is driven by excessive levels of replication stress and DNA damage during S-phase, that in turn trigger major defects in the subsequent mitosis. We show that DNA2 helicase/nuclease, that regulates replication of centromeric DNA, is the key player responsible for severe chromosome pulverization in mitosis. The heightened vulnerability of aneuploid cells to WEE1 inhibition, coupled with underlying molecular mechanisms, provides a rationale for clinical exploration of WEE1-targeted therapies against aneuploid breast cancers.

**Impact Statement:** Increased vulnerability of aneuploid cells to WEE1 inhibition is orchestrated by the DNA2 nuclease/helicase. These findings open new therapeutic strategies in the context of personalized medicine in breast cancer.
