## Supplemental Table S1 for "WEE1 kinase inhibition triggers severe chromosome pulverization in aneuploid cells"

### Sheet: Feuil1
Inhibitor	Target	IC50 in shCtl	IC50 in shATIP3	IC50 Fold change
CFI-400945	AURKB/PLK4	1.506	0.3356	4.48749
Centrinone	PLK4	1.092	0.3414	3.19859
Alisertib	AURKA	0.2491	0.07809	3.18991
AZD1775	WEE1	1.31	0.43	3.11012
AZD0156	ATM	4.699	1.965	2.39135
AZ20	ATR	2.734	1.361	2.00882
Tozasertib	panAurora	1.058	0.5985	1.76775
AZD7762	CHK1/2	0.3959	0.2557	1.5483
SB218078	CHK1	0.2251	0.1515	1.48581
MK-8776	CHK1	1.986	1.453	1.36683
AZD6738	ATR	1.952	1.487	1.31271
SBE13HCl	PLK1	0.2251	0.186579	1.20646
NSC663284	CDC25	8.721	7.466	1.1681
CHIR-124	CHK1	4.342	3.72513	1.1656
LY2606368	CHK1	2.809	2.509	1.11957
AZ3146	MPS1	1.466	1.37318	1.06759
Barasertib	AURKB	2.3346	2.20961	1.05657
Flavopiridol	panCDK	0.1405	0.1339	1.04929
VE-821	ATR	6.475	6.228	1.03966
BI6727	PLK1	0.86777	0.838435	1.03499
BAY1217389	MPS1	1.074	1.0473	1.0255
AZD4573	CDK9	0.004832	0.00472018	1.02369
Palbociclib	CDK4/6	0.04887	0.0478091	1.02219
Roscovitine	CDK1/2	7.286	7.136	1.02102
AT7519	panCDK	0.004832	0.01676	1.0126
LY2606318	CHK1	5.138	5.148	0.998058
Dinaciclib	CDK1/2/5/9	0.009181	0.009253	0.992219
BN82002	CDC25	0.05156	0.05455	0.945188
Supplementary Table S1
IC50 values (µM) of the 28 inhibitors in SUM52PE multicellular spheroids expressing (shCtl) or not ATIP3 (shATIP3)
Compounds in bold are differential with a fold change higher than 2
